## Supplementary material for "Automated DNA-Encoded Library Synthesis on Magnetic Anion Exchange Resin": DEL coding table

encoding_position	monomer_number	sequence	smiles
1	AA-15	/5Phos/ATG GTA AAG AAA	C1CN(CCC1C(=O)O)C(=O)OCC2C3=CC=CC=C3C4=CC=CC=C24
1	AA-16	/5Phos/ATG GAA AGG AAA	C1CN(CCN1CC(=O)O)C(=O)OCC2C3=CC=CC=C3C4=CC=CC=C24
1	AA-17	/5Phos/ATG GTC AAA GAA	C1C[C@H](N(C1)C(=O)OCC2C3=CC=CC=C3C4=CC=CC=C24)C(=O)O
1	AA-21	/5Phos/ATG GCC AGA GAA	CC(C)C[C@@H](C(=O)O)N(C)C(=O)OCC1C2=CC=CC=C2C3=CC=CC=C13
1	AA-23	/5Phos/ATG GAC AAG GAA	C[C@@H](C(=O)O)N(C)C(=O)OCC1C2=CC=CC=C2C3=CC=CC=C13
1	AA-25	/5Phos/ATG GGG GAA ATA	C1CN([C@@H]1C(=O)O)C(=O)OCC2C3=CC=CC=C3C4=CC=CC=C24
1	AA-28	/5Phos/ATG GCG GGA ATA	C1C[C@@H](CN(C1)C(=O)OCC2C3=CC=CC=C3C4=CC=CC=C24)C(=O)O
1	AA-29	/5Phos/ATG GAA GGG ATA	CN(CC(=O)O)C(=O)OCC1C2=CC=CC=C2C3=CC=CC=C13
1	AA-32	/5Phos/ATG GCG GAA GTA	C1C(N(C2=CC=CC=C21)C(=O)OCC3C4=CC=CC=C4C5=CC=CC=C35)C(=O)O
1	AA-33	/5Phos/ATG GTA AAG GTA	C1CN(CCC1(C2=CC=CC=C2)C(=O)O)C(=O)OCC3C4=CC=CC=C4C5=CC=CC=C35
1	AA-34	/5Phos/ATG GGG AGG GTA	CC(C)C[C@@H]([C@H](CC(=O)O)O)NC(=O)OCC1C2=CC=CC=C2C3=CC=CC=C13
1	AA-35	/5Phos/ATG GCG AGA ACA	OC(C[C@H](C)[C@H](CC1=CC=CC=C1)NC(OCC2C(C=CC=C3)=C3C4=C2C=CC=C4)=O)=O
1	AA-36	/5Phos/ATG GAT AAG AAA	C1[C@H](N(CC2=CC=CC=C21)C(=O)OCC3C4=CC=CC=C4C5=CC=CC=C35)C(=O)O
1	AA-40	/5Phos/ATG GTT AGG AAA	C1CN(CC(N1)C(=O)O)C(=O)OCC2C3=CC=CC=C3C4=CC=CC=C24
1	AA-43	/5Phos/ATG GCG AAA GAA	C1CN(CCC12C(=O)N(CN2C3=CC=CC=C3)CC(=O)O)C(=O)OCC4C5=CC=CC=C5C6=CC=CC=C46
1	AA-44	/5Phos/ATG GGG AGA GAA	CC(C)(C)OC(=O)N1CCC(CC1)N(CC(=O)O)C(=O)OCC2C3=CC=CC=C3C4=CC=CC=C24
1	AA-46	/5Phos/ATG GTA GAG GAA	C1=CC=C2C(=C1)C(C3=CC=CC=C32)COC(=O)NC4=CC=CN(C4=O)CC(=O)O
1	AA-48	/5Phos/ATG GAA AGA ATA	CC1(OC2=C(O1)C=C(C=C2)C[C@@H](C(=O)O)NC(=O)OCC3C4=CC=CC=C4C5=CC=CC=C35)C
1	AA-51	/5Phos/ATG GCA AAG ATA	C1=CC=C(C=C1)CN2C=C(N=C2)C[C@@H](C(=O)O)NC(=O)OCC3C4=CC=CC=C4C5=CC=CC=C35
1	AA-53	/5Phos/ATG GTT GGG ATA	C1CC(C1)(C(=O)O)NC(=O)OCC2C3=CC=CC=C3C4=CC=CC=C24
1	AA-54	/5Phos/ATG GTA AGA GTA	C1CC[C@H]([C@H](C1)C(=O)O)NC(=O)OCC2C3=CC=CC=C3C4=CC=CC=C24
1	AA-55	/5Phos/ATG GAT AAG GTA	C1CN(CCN1CCNC(=O)OCC2C3=CC=CC=C3C4=CC=CC=C24)CC(=O)O.Cl.Cl
1	AA-57	/5Phos/ATG GTA GAA ACA	C1CSCCC1(C(=O)O)NC(=O)OCC2C3=CC=CC=C3C4=CC=CC=C24
1	AA-58	/5Phos/ATG GAA GGA ACA	C1=CC=C(C=C1)S(=O)(=O)N[C@@H](CNC(=O)OCC2C3=CC=CC=C3C4=CC=CC=C24)C(=O)O
1	AA-59	/5Phos/ATG GCC AAG AAA	C1C[C@H](N(C1)C(=O)OCC2C3=CC=CC=C3C4=CC=CC=C24)CC(=O)O
1	AA-61	/5Phos/ATG GGC AGG AAA	C1C2=CC=CC=C2C(N1C(=O)OCC3C4=CC=CC=C4C5=CC=CC=C35)C(=O)O
1	AA-62	/5Phos/ATG GAA GAA GAA	CC(C)(C)OC[C@@H](C(=O)N1CCC[C@H]1C(=O)O)NC(=O)OCC2C3=CC=CC=C3C4=CC=CC=C24
1	AA-64	/5Phos/ATG GTA GGA GAA	C1C[C@@](CN(C1)C(=O)OCC2C3=CC=CC=C3C4=CC=CC=C24)(CC5=CC=CC=C5)C(=O)O
1	AA-66	/5Phos/ATG GAT GAG GAA	C1[C@@H](CN([C@@H]1C(=O)O)C(=O)C2=CC=CC=C2)NC(=O)OCC3C4=CC=CC=C4C5=CC=CC=C35
1	AA-68	/5Phos/ATG GTT AGA ATA	C[C@H]1C(=O)N(CCN1C(=O)OCC2C3=CC=CC=C3C4=CC=CC=C24)CC(=O)O
1	AA-69	/5Phos/ATG GTT AAG ATA	C1CC2(CCC1(C(=O)O)NC(=O)OCC3C4=CC=CC=C4C5=CC=CC=C35)OCCO2
1	AA-72	/5Phos/ATG GTT AAA GTA	C1[C@@H](C=C[C@@H]1NC(=O)OCC2C3=CC=CC=C3C4=CC=CC=C24)C(=O)O
1	AA-73	/5Phos/ATG GAT AGA GTA	C1=CC=C(C=C1)C2=NC(C(=O)N(C3=CC=CC=C32)CC(=O)O)NC(=O)OCC4C5=CC=CC=C5C6=CC=CC=C46
1	AA-74	/5Phos/ATG GCC AAG GTA	C1CN(C(=O)CN1C(=O)OCC2C3=CC=CC=C3C4=CC=CC=C24)CC(=O)O
1	AA-75	/5Phos/ATG GAT GAA ACA	C1CSC[C@H](N1C(=O)OCC2C3=CC=CC=C3C4=CC=CC=C24)C(=O)O
1	AA-78	/5Phos/ATG GTT GGA ACA	C1COCCC1(CC(=O)O)NC(=O)OCC2C3=CC=CC=C3C4=CC=CC=C24
1	AA-81	/5Phos/ATG GGG AAG AAA	C1[C@@H](CN2[C@@H]1C(=O)N(C3=CC=CC=C3C2=O)CC(=O)O)NC(=O)OCC4C5=CC=CC=C5C6=CC=CC=C46
1	AA-82	/5Phos/ATG GCG AGG AAA	C[N+](C)(C)CCCC[C@@H](C(=O)O)NC(=O)OCC1C2=CC=CC=C2C3=CC=CC=C13.[Cl-]
1	AA-84	/5Phos/ATG GTT GAA GAA	CC(C)(C)OC(=O)N1CCC(CC1)(CC(=O)O)NC(=O)OCC2C3=CC=CC=C3C4=CC=CC=C24
1	AA-85	/5Phos/ATG GAT GGA GAA	CC(=O)NCSC[C@@H](C(=O)O)NC(=O)OCC1C2=CC=CC=C2C3=CC=CC=C13
1	AA-86	/5Phos/ATG GTA AGG GAA	CC(C)(C)[C@@H](C(=O)O)NC(=O)OCC1C2=CC=CC=C2C3=CC=CC=C13
1	AA-87	/5Phos/ATG GCC AGA ATA	CC1=CC=C(C=C1)S(=O)(=O)NC(=NCCC[C@@H](C(=O)O)NC(=O)OCC2C3=CC=CC=C3C4=CC=CC=C24)N
1	AA-88	/5Phos/ATG GAC AAG ATA	CC(C)(C(=O)O)NC(=O)OCC1C2=CC=CC=C2C3=CC=CC=C13
1	AA-95	/5Phos/ATG GAC AAA GTA	C1CCC(C1)(C(=O)O)NC(=O)OCC2C3=CC=CC=C3C4=CC=CC=C24
1	AA-96	/5Phos/ATG GGC AGA GTA	C1[C@H](N(CC2=C1C3=CC=CC=C3N2)C(=O)OCC4C5=CC=CC=C5C6=CC=CC=C46)C(=O)O
1	AA-99	/5Phos/ATG GAA GAG GTA	C1CC1C[C@@H](C(=O)O)NC(=O)OCC2C3=CC=CC=C3C4=CC=CC=C24
1	AA-100	/5Phos/ATG GGC GAA ACA	C1=CC=C2C(=C1)C(C3=CC=CC=C32)COC(=O)NCC4=CC(=CC=C4)C(=O)O
1	AA-102	/5Phos/ATG GCC GGA ACA	C1=CC=C2C(=C1)C(C3=CC=CC=C32)COC(=O)N[C@@H](CC4=CC=CS4)C(=O)O
1	AA-103	/5Phos/ATG GAA GAG AAA	C1=CC=C(C=C1)C2=CC=C(C=C2)C[C@@H](C(=O)O)NC(=O)OCC3C4=CC=CC=C4C5=CC=CC=C35
1	AA-105	/5Phos/ATG GTA GGG AAA	CC(=O)NCSC(C)(C)[C@@H](C(=O)O)NC(=O)OCC1C2=CC=CC=C2C3=CC=CC=C13
1	AA-107	/5Phos/ATG GCC GAA GAA	C1CCN(C(=O)[C@H](C1)NC(=O)OCC2C3=CC=CC=C3C4=CC=CC=C24)CC(=O)O
1	AA-109	/5Phos/ATG GGC GGA GAA	C1CN(C(C(=O)N1)CC(=O)O)C(=O)OCC2C3=CC=CC=C3C4=CC=CC=C24
1	AA-112	/5Phos/ATG GAT AGG GAA	C1=CC=C(C(=C1)CNC(=O)OCC2C3=CC=CC=C3C4=CC=CC=C24)C5=CC=CC=C5C(=O)O
1	AA-113	/5Phos/ATG GGG AGA ATA	C1CC(CCC1=O)(C(=O)O)NC(=O)OCC2C3=CC=CC=C3C4=CC=CC=C24
1	AA-114	/5Phos/ATG GTA GAG ATA	C1[C@H](CN([C@@H]1C(=O)O)C(=O)OCC2C3=CC=CC=C3C4=CC=CC=C24)F
1	AA-116	/5Phos/ATG GGG AAA GTA	C1=CC=C(C=C1)[C@H]([C@H](C(=O)O)NC(=O)OCC2C3=CC=CC=C3C4=CC=CC=C24)O
1	AA-117	/5Phos/ATG GCG AGA GTA	C1[C@@H]2[C@H]1C(N(C2)C(=O)OCC3C4=CC=CC=C4C5=CC=CC=C35)C(=O)O
1	AA-120	/5Phos/ATG GTT GAG GTA	CC(C)(C)OC(=O)NC(=NC1=CC=C(C=C1)C[C@@H](C(=O)O)NC(=O)OCC2C3=CC=CC=C3C4=CC=CC=C24)NC(=O)OC(C)(C)C
1	AA-123	/5Phos/ATG GCG GAA ACA	C1=CC=C2C(=C1)C(C3=CC=CC=C32)COC(=O)N[C@@H](CC4=CSC=N4)C(=O)O
1	AA-124	/5Phos/ATG GGA AAG ACA	C[C@H]([C@@H](C(=O)O)NC(=O)OCC1C2=CC=CC=C2C3=CC=CC=C13)OP(=O)(O)OCC4=CC=CC=C4
1	AA-127	/5Phos/ATG GTT GAG AAA	C1=CC=C(C=C1)COC(=O)C[C@@H](C(=O)O)NC(=O)OCC2C3=CC=CC=C3C4=CC=CC=C24
1	AA-128	/5Phos/ATG GAT GGG AAA	C[C@@H]1[C@H](N(C(O1)(C)C)C(=O)[C@H](C(C)C)NC(=O)OCC2C3=CC=CC=C3C4=CC=CC=C24)C(=O)O
1	AA-129	/5Phos/ATG GGG GAA GAA	C1=CC=C2C(=C1)C(C3=CC=CC=C32)COC(=O)N[C@@H](CC4=CC=C(C=C4)OP(=O)(O)O)C(=O)O
1	AA-131	/5Phos/ATG GCG GGA GAA	C1=CC=C2C(=C1)C(C3=CC=CC=C32)COC(=O)N[C@@H](CC(=O)O)C4=CC=CC=C4C(F)(F)F
1	AA-135	/5Phos/ATG GAA GAA ATA	COC1=NC=C(C=C1)[C@@H](CC(=O)O)NC(=O)OCC2C3=CC=CC=C3C4=CC=CC=C24
1	AA-137	/5Phos/ATG GTA GGA ATA	C1=CC=C2C(=C1)C(C3=CC=CC=C32)COC(=O)N[C@@H](CCCNC(=O)N)C(=O)O
1	AA-143	/5Phos/ATG GAT GAG ATA	C1CC2=C(C=CC(=C2)OCC(=O)O)C(C3=CC=CC=C31)NC(=O)OCC4C5=CC=CC=C5C6=CC=CC=C46
1	AA-144	/5Phos/ATG GTA GAA GTA	CC(C)(C)OC(=O)N1C[C@@H](C[C@H]1C(=O)O)NC(=O)OCC2C3=CC=CC=C3C4=CC=CC=C24
1	AA-145	/5Phos/ATG GAA GGA GTA	C1CN(CCC1NC(=O)OCC2C3=CC=CC=C3C4=CC=CC=C24)CC(=O)O
1	AA-146	/5Phos/ATG GGG GAG GTA	C1CCC(CC1)C2(CCN(CC2)C(=O)OCC3C4=CC=CC=C4C5=CC=CC=C35)C(=O)O
1	AA-147	/5Phos/ATG GTA AGA ACA	C1=CC=C(C(=C1)CC(=O)O)CNC(=O)OCC2C3=CC=CC=C3C4=CC=CC=C24
1	AA-149	/5Phos/ATG GCT AAG ACA	C1CCC(CC1)C2=NC(C(=O)N(C3=CC=CC=C32)CC(=O)O)NC(=O)OCC4C5=CC=CC=C5C6=CC=CC=C46
1	AA-150	/5Phos/ATG GGC GAG AAA	O=C(N1[C@@H](C(O)=O)C(C)(C)SC1)OCC2C(C=CC=C3)=C3C4=C2C=CC=C4
1	AA-151	/5Phos/ATG GCC GGG AAA	C1CN(CCC1N2C3=CC=CC=C3N(C2=O)CC(=O)O)C(=O)OCC4C5=CC=CC=C5C6=CC=CC=C46
1	AA-152	/5Phos/ATG GAA AGA GAA	O=C(OCC1C2=C(C3=C1C=CC=C3)C=CC=C2)NCCN4C(C(C=CC=C5)=C5N(CC(O)=O)C4=O)=O
1	AA-155	/5Phos/ATG GCA AAG GAA	C1CN(CCN1C2=CC3=C(C=C2)N=CN(C3=O)CC(=O)O)C(=O)OCC4C5=CC=CC=C5C6=CC=CC=C46
1	AA-156	/5Phos/ATG GTT GAA ATA	C1CC2=C3C(=CC=C2)C[C@H](N3C(=O)[C@H]1NC(=O)OCC4C5=CC=CC=C5C6=CC=CC=C46)C(=O)O
1	AA-159	/5Phos/ATG GAT GGA ATA	C1C[C@H]2C[C@@H]1[C@@H]([C@@H]2NC(=O)OCC3C4=CC=CC=C4C5=CC=CC=C35)C(=O)O
1	AA-160	/5Phos/ATG GTA AGG ATA	C1=CC=C2C(=C1)C(C3=CC=CC=C32)COC(=O)N[C@@H](CC4=NNN=N4)C(=O)O
1	AA-163	/5Phos/ATG GAT GAA GTA	C1[C@@H]([C@H](N1C(=O)OCC2C3=CC=CC=C3C4=CC=CC=C24)C(=O)O)C5=CC=CC=C5
1	AA-164	/5Phos/ATG GTT GGA GTA	CC(C)(C)OC(=O)NC1=CC=C(C=C1)C[C@@H](C(=O)O)NC(=O)OCC2C3=CC=CC=C3C4=CC=CC=C24
1	AA-165	/5Phos/ATG GAA AGG GTA	C1[C@@H](N(CS1)C(=O)OCC2C3=CC=CC=C3C4=CC=CC=C24)C(=O)O
1	AA-166	/5Phos/ATG GAT AGA ACA	C1C2=CC=CC=C2CC1(C(=O)O)NC(=O)OCC3C4=CC=CC=C4C5=CC=CC=C35
1	AA-171	/5Phos/ATG GTC AAG ACA	C[C@@H]1[C@H](N(C(O1)(C)C)C(=O)[C@H](CC2=CC=CC=C2)NC(=O)OCC3C4=CC=CC=C4C5=CC=CC=C35)C(=O)O
1	AA-176	/5Phos/ATG GCG GAG AAA	C1CC[C@H]2[C@@H](C1)C[C@H](N2C(=O)OCC3C4=CC=CC=C4C5=CC=CC=C35)C(=O)O
1	AA-188	/5Phos/ATG GAT AAA GAA	C[C@H]([C@@H](C(=O)O)NC(=O)OCC1C2=CC=CC=C2C3=CC=CC=C13)O
1	AA-193	/5Phos/ATG GTT AGA GAA	C1=CC=C2C(=C1)C(C3=CC=CC=C32)COC(=O)N[C@@H](CC4=CNC5=CC=CC=C54)C(=O)O
1	AA-197	/5Phos/ATG GTT AAG GAA	C1=CC=C2C(=C1)C(C3=CC=CC=C32)COC(=O)NCC4=CC=CC(=C4)CC(=O)O
1	AA-200	/5Phos/ATG GCC GAA ATA	CC(=O)NCCCC[C@@H](C(=O)O)NC(=O)OCC1C2=CC=CC=C2C3=CC=CC=C13
1	AA-202	/5Phos/ATG GGC GGA ATA	C1=CC=C2C(=C1)C(C3=CC=CC=C32)COC(=O)N[C@@H](CO)C(=O)O
1	AA-204	/5Phos/ATG GAT AGG ATA	C1=CC=C2C(=C1)C(C3=CC=CC=C32)COC(=O)N[C@@H](CC4=CC=C(C=C4)O)C(=O)O
1	AA-212	/5Phos/ATG GGC GAA GTA	CC[C@H](C)[C@@H]([C@H](CC(=O)O)O)NC(=O)OCC1C2=CC=CC=C2C3=CC=CC=C13
1	AA-221	/5Phos/ATG GCC GGA GTA	CC1=C(C=CC(=C1)C(=O)O)NC(=O)OC(C)(C)C
1	AA-222	/5Phos/ATG GTT AGG GTA	C1=CC=C2C(=C1)C(C3=CC=CC=C32)COC(=O)NCC4=CC=C(C=C4)C(=O)O
1	AA-223	/5Phos/ATG GGC AGA ACA	C1=CC=C2C(=C1)C(C3=CC=CC=C32)COC(=O)N[C@@H](CC4=CC(=C(C=C4)Cl)Cl)CC(=O)O
1	AA-224	/5Phos/ATG GAG AAG ACA	O=C([C@@H]1CC[C@@H](NC(OCC2C3=CC=CC=C3C4=CC=CC=C24)=O)CC1)O
2	COOH-001	/5Phos/TCA AAT CCC AA	O=C(C1=CC=C(OCC(F)(F)F)N=C1)O
2	COOH-003	/5Phos/TCA TAT TCC AA	O=C(C1=CC2=C(C(N(C3=CC=CC=C3OC)C2=O)=O)C=C1)O
2	COOH-016	/5Phos/TCA TAT CTC AA	O=C(O)C1=CN=CC=C1C(F)(F)F
2	COOH-018	/5Phos/TCA TTC CCT AA	O=C(C1=NC=CN=C1Cl)O
2	COOH-019	/5Phos/TCA AAT TCT AA	O=C(C1=CC2=CN=CC=C2N=C1C)O
2	COOH-021	/5Phos/TCA TTT CTT AA	CC(N1C=CC=C1)(C)CC(O)=O
2	COOH-025	/5Phos/TCA CGT CCC TA	O=C(C1=CC2=NSN=C2C=C1)O
2	COOH-026	/5Phos/TCA GGT TCC TA	O=C(C1=CC=C(Cl)S1)O
2	COOH-028	/5Phos/TCA TTC TTC TA	O=C(O)C1=C(C(F)(F)F)OC(C)=C1
2	COOH-029	/5Phos/TCA AAT CCT TA	O=C(O)C1=CC=CC(S(=O)(N)=O)=C1
2	COOH-031	/5Phos/TCA GCT TCT TA	O=C(C1CCN(C(C2=CC=CC=C2)=O)CC1)O
2	COOH-033	/5Phos/TCA GGT CTT TA	O=C(C1CN(C(OCC2=CC=CC=C2)=O)CC1)O
2	COOH-036	/5Phos/TCA TTT CCC AA	O=C(O)C1(NC(OCC2=CC=CC=C2)=O)CCN(C(OC(C)(C)C)=O)CC1
2	COOH-037	/5Phos/TCA ATT TCC AA	O=C(O)[C@H]1N(S(=O)(C2=CC=CC(C(F)(F)F)=C2)=O)CCC1
2	COOH-041	/5Phos/TCA ATT CTC AA	O=C(C1CN(C(OC(C)(C)C)=O)C1)O
2	COOH-043	/5Phos/TCA CGC CCT AA	O=C(C1=CC=C(C2=NC=CC=C2)S1)O
2	COOH-047	/5Phos/TCA CTT TCT AA	O=C(C1=CC2=C(C=CS2)S1)O
2	COOH-050	/5Phos/TCA CCT CTT AA	O=C(C1=C(C)N=C(C2=CC=C(C(F)(F)F)C=C2)S1)O
2	COOH-059	/5Phos/TCA TAC TCC TA	O=C(O)CCC1=CC=NC=C1
2	COOH-067	/5Phos/TCA TAC CTC TA	O=C(C1=CC2=CC=CC(OCC)=C2O1)O
2	COOH-096	/5Phos/TCA CCC TTC TA	O=C(C1=NC(N2CCOCC2)=NC(N3CCOCC3)=C1)O
2	COOH-102	/5Phos/TCA TTT CCT TA	O=C(O)C1=CC=C(C)C(S(=O)(N2CCOCC2)=O)=C1
2	COOH-103	/5Phos/TCA CGT TCT TA	O=C(C1=CC(NC(C2=CC=C(Cl)C(Cl)=C2)=O)=CN1C)O
2	COOH-110	/5Phos/TCA CAC TCC CA	O=C(C1CN(C)CCC1)O
2	COOH-112	/5Phos/TCA CCT CCC AA	O=C(O)CC1=CNC2=C1C=CC(F)=C2
2	COOH-117	/5Phos/TCA GCT TCC AA	O=C(C1=CN=C(N(C)N=C2C)C2=C1Cl)O
2	COOH-157	/5Phos/TCA TAC TTC AA	ClC1=CC=C(S(N2CCC(C(O)=O)CC2)(=O)=O)C=C1
2	COOH-166	/5Phos/TCA TAT CCT AA	OC(C1(C2=CC=CS2)CC1)=O
2	COOH-172	/5Phos/TCA TCT TCT AA	ClC1=CC=CC(C(O)=O)=N1
2	COOH-175	/5Phos/TCA AAC TTT AA	CC1=NOC=C1C(O)=O
2	COOH-179	/5Phos/TCA ATC TCC TA	OC(C1CCOCC1)=O
2	COOH-182	/5Phos/TCA ATC CTC TA	O=C(C(C(O)=O)=CN1C2CC2)C3=C1N=C(Cl)C(F)=C3
2	COOH-184	/5Phos/TCA TAT TTC TA	O=C(O)C1=NN2C(N=CC=C2)=C1
2	COOH-187	/5Phos/TCA CCT CCT TA	OC(C1=CN=C(N2CCOCC2)C=C1)=O
2	COOH-190	/5Phos/TCA AAC CTT TA	O=C(O)C1=CC=C(S(=O)([O-])=O)C=C1
2	COOH-192	/5Phos/TCA GTC TCC CA	O=C(O)C1=CC=CC=C1S(=O)(O)=O
2	COOH-204	/5Phos/TCA GGT CCC AA	CC(=O)NC1=CC=CC(=N1)C(=O)O
2	COOH-209	/5Phos/TCA CGT TCC AA	O=C(O)c1ccc(OCCNC(OC(C)(C)C)=O)cc1
2	COOH-211	/5Phos/TCA ATC TTC AA	CC(C)(C)OC(=O)N1CCC(CC1)C(=O)O
2	COOH-212	/5Phos/TCA ATT CCT AA	O=C1C(C)=CC(CC(O)=O)=NN1
2	COOH-213	/5Phos/TCA GGT TCT AA	OC(C1=CSC(CC2=CC=CC=C2)=N1)=O
2	COOH-215	/5Phos/TCA TTC TTT AA	COC(C(O)=O)C1=CC=C(OC)C=C1
2	COOH-219	/5Phos/TCA GCC TCC TA	OC(C1=NNC(C=C1)=O)=O
2	COOH-224	/5Phos/TCA GGC CTC TA	OC(c1ccc(CN2CCCC2)o1)=O.Cl
2	COOH-230	/5Phos/TCA ACT TTC TA	OC(c(scc1)c1-n1cccc1)=O
2	COOH-238	/5Phos/TCA AAC TCT TA	OC(C=C1CCOCC1)=O
2	COOH-247	/5Phos/TCA TTC CTT TA	Cc1nc(-c2ccc(CC(O)=O)cc2)cs1
2	COOH-254	/5Phos/TCA ACC TCC CA	OC(c(cccc1)c1SC(F)(F)F)=O
2	COOH-256	/5Phos/TCA AAC TCC AA	OC(c1cccnc1SC1CCCC1)=O
2	COOH-257	/5Phos/TCA AAC CTC AA	Cn1ncc(C(O)=O)c1C(F)(F)F
2	COOH-260	/5Phos/TCA AAT TTC AA	CC(C)(C)n1ncc(C(O)=O)c1
2	COOH-266	/5Phos/TCA GCT CCT AA	OC(c(cc1)cc2c1scn2)=O
2	COOH-267	/5Phos/TCA TAC CTT AA	OC(c1ccc(-c2cccs2)s1)=O
2	COOH-276	/5Phos/TCA CCC TTT AA	OC(c(cc1)c(C(F)(F)F)cc1Cl)=O
2	COOH-290	/5Phos/TCA CGC TCC TA	OC(c1cccc(N(CCC2)C2=O)c1)=O
2	COOH-291	/5Phos/TCA AAT CTC TA	OC(c1ccc(Oc2ccccc2)o1)=O
2	COOH-295	/5Phos/TCA CGT TTC TA	OC(c1cnc2n1CCCC2)=O.Cl
2	COOH-298	/5Phos/TCA TTC TCT TA	OC(C1(CCCC1)c1ccccc1)=O
2	COOH-299	/5Phos/TCA GCC CTT TA	Cc(ccc(F)c1)c1C(O)=O
2	COOH-300	/5Phos/TCA TGC TCC CA	CN(C)c(cc1)ncc1C(O)=O
2	COOH-301	/5Phos/TCA TTC TCC AA	Cc(onc1)c1C(O)=O
2	COOH-304	/5Phos/TCA TTC CTC AA	CC(C)c1nc(C)c(C(O)=O)s1
2	COOH-308	/5Phos/TCA TCT TTC AA	OC(c1ccc(C2SCCS2)cc1)=O
2	COOH-311	/5Phos/TCA TAC TCT AA	Cc1c(C(O)=O)sc(Cc(cc2)ccc2F)n1
2	COOH-314	/5Phos/TCA ATC CTT AA	OC(c(cccc1)c1C(c1cccs1)=O)=O
2	COOH-328	/5Phos/TCA TAT CCC TA	C[C@H](C(O)=O)N(Cc1c2cccc1)C2=O
2	COOH-334	/5Phos/TCA AAT TCC TA	CC(C)[C@H](C(O)=O)n1cccc1
2	COOH-343	/5Phos/TCA TTT CTC TA	OC(c1cc(C(N2CCCCC2)=O)ccc1)=O
2	COOH-345	/5Phos/TCA TAC CCT TA	Cc1cc(C(O)=O)c(-n2cccc2)s1
2	COOH-351	/5Phos/TCA CCC TCT TA	OC(c(cc1)ccc1Oc(cc1)ccc1F)=O
2	COOH-352	/5Phos/TCA CGC CTT TA	OC(c(n(ccs1)c1n1)c1Cl)=O
2	COOH-357	/5Phos/TCA GAT TCC CA	Cc(nc(C1CC1)nc1)c1C(O)=O
2	COOH-362	/5Phos/TCA CCC TCC AA	OC(c1csc(C(F)(F)F)n1)=O
2	COOH-363	/5Phos/TCA GCC CTC AA	Cc1cc(C)nn1-c1cccc(C(O)=O)c1
2	COOH-364	/5Phos/TCA GGT TTC AA	OC(c1cccn1Cc1cccs1)=O
2	COOH-366	/5Phos/TCA ATC TCT AA	OC(CN(CCS1)C1=O)=O
2	COOH-374	/5Phos/TCA GGC CTT AA	OC(c(cccc1)c1Oc1cnccc1)=O
2	COOH-387	/5Phos/TCA ATT CCC TA	OC(c(cccc1)c1N(CCC1)C1=O)=O
2	COOH-392	/5Phos/TCA CTT TCC TA	CC(C)Oc(cc1)ncc1C(O)=O
2	COOH-395	/5Phos/TCA CCT CTC TA	Cn1c(SCC(O)=O)ncc1
2	COOH-400	/5Phos/TCA ATC CCT TA	CC(C)n(cc1)c2c1ccc(C(O)=O)c2
2	COOH-402	/5Phos/TCA TAT TCT TA	CC(CC1)CCN1c(cc1)ccc1C(O)=O
2	COOH-403	/5Phos/TCA TAT CTT TA	OC(c1cn(C2CCCC2)nc1)=O
2	COOH-405	/5Phos/TCA CCT TCC CA	OC(c1cc(OC2CCCCC2)ncc1)=O
2	COOH-407	/5Phos/TCA GGC TCC AA	Cn(c(C1CC1)c1)nc1C(O)=O
2	COOH-408	/5Phos/TCA CGC CTC AA	OC(c1csc2c1CCCC2)=O
2	COOH-409	/5Phos/TCA AAC CCT AA	CC(C)=CC(O)=O
2	COOH-414	/5Phos/TCA GCC TCT AA	Cc(cc(cc1)C(O)=O)c1OC
2	COOH-417	/5Phos/TCA AAT CTT AA	O=C(C1=CN2C=CC=CC2=N1)O
2	COOH-419	/5Phos/TCA GCT CCC TA	C1=CC2=NC=C(N2C=C1)C(=O)O
2	COOH-422	/5Phos/TCA TCT TCC TA	C1=C(C=CC(=C1)[S](N)(=O)=O)C(O)=O
2	COOH-425	/5Phos/TCA AAC TTC TA	O=C(C1=CSC=N1)O
2	COOH-426	/5Phos/TCA GGC CCT TA	O=C(C1=CC2=CC(C)=CC=C2N=C1)O
2	COOH-430	/5Phos/TCA ATT TCT TA	OC(=O)Cn1c(C)nc2c1cccc2.Cl
2	COOH-433	/5Phos/TCA ATT CTT TA	O=C(C1OC2=CC=CC=C2O1)O
2	COOH-435	/5Phos/TCA AGT TCC CA	O=C(O)C1=C(F)C=CC=C1OCC
